# Stability of Genomic Imprinting and X-Chromosome Inactivation in the Aging Brain

**DOI:** 10.1101/2023.09.29.560184

**Authors:** Samantha Mancino, Janith Seneviratne, Annalisa Mupo, Felix Krueger, David Oxley, Melanie A Eckersley-Maslin, Simão Teixeira da Rocha

## Abstract

Epigenetic drift is a hallmark of aging that contributes to the irreversible decline in organismal fitness ultimately leading to aging-related diseases. Epigenetic modifications regulate the cellular memory of the epigenetic processes of genomic imprinting and X-chromosome inactivation to ensure monoallelic expression of imprinted and X-linked genes. Whether epigenetic drift affects maintenance of genomic imprinting and X-chromosome inactivation has not been comprehensively studied. Here, we investigate the allele-specific transcriptional and epigenetic signatures of the aging brain, by comparing juvenile and old hybrid mice obtained from C57BL/6J (BL6) & CAST/EiJ (CAST) reciprocal crosses, with an emphasis on the hippocampus (HCP). We confirm that the aged HCP shows an increase of DNA hydroxymethylation, a sign of epigenetic drift, and a typical aging transcriptional signature. Genomic imprinting was found to be largely unaffected with stable parent-of-origin-specific DNA methylation in HCP, but also other brain regions such as the cerebellum (CB), nucleus accumbens, hypothalamus and prefrontal cortex. Consistently, transcriptomics analysis confirmed unaltered imprinting expression in the aged HCP. An exception are three novel non-coding transcripts (*B230209E15Rik*, *Ube2nl* and *A330076H08Rik*) at the Prader-Willi syndrome/Angelman syndrome (PWS/AS) imprinted locus which lose strict monoallelic expression during aging. Like imprinting, X-chromosome inactivation was remarkably stable with no signs of aging-driven skewing or relaxation of monoallelic expression of X-linked genes. Our study provides a valuable resource for evaluating monoallelic expression in the aging brain and reveals that, despite epigenetic drift during aging, genomic imprinting and X-chromosome inactivation remain predominantly stable throughout the process of physiological aging in the mouse brain.
