## Supplementary material for "Stability of Genomic Imprinting and X-Chromosome Inactivation in the Aging Brain": Table S1

### Sheet: LEGEND
Table S1	Number of young and old F1 mice from reciprocal crosses (female/male: BL6/CAST and CAST/BL6 - BL6 means C57BL/6J and CAST means Cast/EiJ) used in the study for each experiment performed.

### Sheet: Tot Animals
				CROSS
Mouse number	SAMPLE NAME	REFERENCE GENOME	GENDER	Mother	Father	AGE	Weeks
MOUSE 7	1678	Mus_musculus (GRCm38)	female	BL6	Cast	Young	9
MOUSE 8	1679	Mus_musculus (GRCm38)	female	BL6	Cast	Young	9
MOUSE 9	1681	Mus_musculus (GRCm38)	female	BL6	Cast	Young	9
MOUSE 14	1641	Mus_musculus (GRCm38)	female	BL6	Cast	Young	8
MOUSE 15	1643	Mus_musculus (GRCm38)	female	BL6	Cast	Young	8
MOUSE 9	1681	Mus_musculus (GRCm38)	female	BL6	Cast	Young	9
MOUSE 10	23971	Mus_musculus (GRCm38)	female	Cast	BL6	Young	9
MOUSE 5	1619	Mus_musculus (GRCm38)	female	Cast	BL6	Young	8
MOUSE 6	1622	Mus_musculus (GRCm38)	female	Cast	BL6	Young	8
MOUSE 10	23971	Mus_musculus (GRCm38)	female	Cast	BL6	Young	9
MOUSE 1	999	Mus_musculus (GRCm38)	female	BL6	Cast	Old	101
MOUSE 2	1000	Mus_musculus (GRCm38)	female	BL6	Cast	Old	101
MOUSE 11	734	Mus_musculus (GRCm38)	female	BL6	Cast	Old	104
MOUSE 12	735	Mus_musculus (GRCm38)	female	BL6	Cast	Old	102
MOUSE 13	736	Mus_musculus (GRCm38)	female	BL6	Cast	Old	102
MOUSE 3	1084	Mus_musculus (GRCm38)	female	Cast	BL6	Old	103
MOUSE 4	1086	Mus_musculus (GRCm38)	female	Cast	BL6	Old	103
MOUSE 16	1636	Mus_musculus (GRCm38)	male	BL6	Cast	Young	8
MOUSE 17	1640	Mus_musculus (GRCm38)	male	BL6	Cast	Young	8
MOUSE 18	1618	Mus_musculus (GRCm38)	male	Cast	BL6	Young	8
MOUSE 19	23973	Mus_musculus (GRCm38)	male	Cast	BL6	Young	8
MOUSE 20	1011	Mus_musculus (GRCm38)	male	BL6	Cast	Old	104
MOUSE 21	1165	Mus_musculus (GRCm38)	male	BL6	Cast	Old	104
MOUSE 22	950	Mus_musculus (GRCm38)	male	Cast	BL6	Old	104
MOUSE 23	1246	Mus_musculus (GRCm38)	male	Cast	BL6	Old	104
MOUSE 24	1244	Mus_musculus (GRCm38)	male	Cast	BL6	Old	104

### Sheet: Animals 5mC5hmC LC-MSMS
				CROSS
Mouse number	SAMPLE NAME	REFERENCE GENOME	GENDER	Mother	Father	AGE	Weeks
MOUSE 7	1678	Mus_musculus (GRCm38)	female	BL6	Cast	Young	9
MOUSE 8	1679	Mus_musculus (GRCm38)	female	BL6	Cast	Young	9
MOUSE 14	1641	Mus_musculus (GRCm38)	female	BL6	Cast	Young	8
MOUSE 15	1643	Mus_musculus (GRCm38)	female	BL6	Cast	Young	8
MOUSE 9	1681	Mus_musculus (GRCm38)	female	BL6	Cast	Young	9
MOUSE 5	1619	Mus_musculus (GRCm38)	female	Cast	BL6	Young	8
MOUSE 10	23971	Mus_musculus (GRCm38)	female	Cast	BL6	Young	9
MOUSE 11	734	Mus_musculus (GRCm38)	female	BL6	Cast	Old	102
MOUSE 12	735	Mus_musculus (GRCm38)	female	BL6	Cast	Old	102
MOUSE 13	736	Mus_musculus (GRCm38)	female	BL6	Cast	Old	102
MOUSE 2	1000	Mus_musculus (GRCm38)	female	BL6	Cast	Old	101
MOUSE 1	999	Mus_musculus (GRCm38)	female	BL6	Cast	Old	101
MOUSE 3	1084	Mus_musculus (GRCm38)	female	Cast	BL6	Old	103
MOUSE 4	1086	Mus_musculus (GRCm38)	female	Cast	BL6	Old	103
MOUSE 16	1636	Mus_musculus (GRCm38)	male	BL6	Cast	Young	8
MOUSE 17	1640	Mus_musculus (GRCm38)	male	BL6	Cast	Young	8
MOUSE 18	1618	Mus_musculus (GRCm38)	male	Cast	BL6	Young	8
MOUSE 19	23973	Mus_musculus (GRCm38)	male	Cast	BL6	Young	8
MOUSE 20	1011	Mus_musculus (GRCm38)	male	BL6	Cast	Old	104
MOUSE 21	1165	Mus_musculus (GRCm38)	male	BL6	Cast	Old	104
MOUSE 22	950	Mus_musculus (GRCm38)	male	Cast	BL6	Old	104
MOUSE 23	1246	Mus_musculus (GRCm38)	male	Cast	BL6	Old	104
MOUSE 24	1244	Mus_musculus (GRCm38)	male	Cast	BL6	Old	104

### Sheet: Animals IMPLICON
				CROSS
Mouse number	SAMPLE NAME	REFERENCE GENOME	GENDER	Mother	Father	AGE	Weeks
MOUSE 7	1619	Mus_musculus (GRCm38)	female	Cast	BL6	Young	8
MOUSE 8	1622	Mus_musculus (GRCm38)	female	Cast	BL6	Young	8
MOUSE 5	1678	Mus_musculus (GRCm38)	female	BL6	Cast	Young	9
MOUSE 6	1679	Mus_musculus (GRCm38)	female	BL6	Cast	Young	9
MOUSE 1	999	Mus_musculus (GRCm38)	female	BL6	Cast	Old	101
MOUSE 2	1000	Mus_musculus (GRCm38)	female	BL6	Cast	Old	101
MOUSE 3	1084	Mus_musculus (GRCm38)	female	Cast	BL6	Old	103
MOUSE 4	1086	Mus_musculus (GRCm38)	female	Cast	BL6	Old	103

### Sheet: Animals RNAseq
					CROSS
Mouse number	SAMPLE NAME	REFERENCE GENOME	GENDER	Organism part	Mother	Father	AGE	Weeks
MOUSE 7	1678 hcp	Mus_musculus (GRCm38)	female	brain: HCP	BL6	Cast	Young	9
MOUSE 8	1679 hcp	Mus_musculus (GRCm38)	female	brain: HCP	BL6	Cast	Young	9
MOUSE 9	1681 hcp	Mus_musculus (GRCm38)	female	brain: HCP	BL6	Cast	Young	9
MOUSE 5	1619 hcp	Mus_musculus (GRCm38)	female	brain: HCP	Cast	BL6	Young	8
MOUSE 6	1622 hcp	Mus_musculus (GRCm38)	female	brain: HCP	Cast	BL6	Young	8
MOUSE 10	23971 hcp	Mus_musculus (GRCm38)	female	brain: HCP	Cast	BL6	Young	9
MOUSE 1	999 hcp	Mus_musculus (GRCm38)	female	brain: HCP	BL6	Cast	Old	101
MOUSE 2	1000 hcp	Mus_musculus (GRCm38)	female	brain: HCP	BL6	Cast	Old	101
MOUSE 11	734 hcp	Mus_musculus (GRCm38)	female	brain: HCP	BL6	Cast	Old	104
MOUSE 3	1084 hcp	Mus_musculus (GRCm38)	female	brain: HCP	Cast	BL6	Old	103
MOUSE 4	1086 hcp	Mus_musculus (GRCm38)	female	brain: HCP	Cast	BL6	Old	103
