## Supplementary material for "Stability of Genomic Imprinting and X-Chromosome Inactivation in the Aging Brain": Table S2

### Sheet: Implicon Primers
IMPLICON	Locus	Primer name	Primer sequences	PCR conditions	Coordinates of CpGs analysed	Type of ICR
	Sox2	mSox2 Fw	CTACACGACGCTCTTCCGATCTTAGTTAGTTATATGGGTAGAGGATT	Tm: 55C	chr3:34649370-34649554	N/A
		mSox2 Rv	TGCTGAACCGCTCTTCCGATCTNNNNNNNNAATATTTCAAAAAACTAACAAAACC
	Klf4	mKlf4 Fw	CTACACGACGCTCTTCCGATCTGGTTTTTTTTGTTAATATTGATGAT	Tm: 55C	chr4:55530381-55530595	N/A
		mKlf4 Rv	TGCTGAACCGCTCTTCCGATCTNNNNNNNNACAAATAAAAAACTCCTCTACAACC
	Prickle1	mPrickle1 Fw	CTACACGACGCTCTTCCGATCTGTTGGTTAAGGAAATAGTTTTTTTT	Tm: 55C	chr15:93500632-93500729	N/A
		m Prickle1 Rv	TGCTGAACCGCTCTTCCGATCTNNNNNNNNCAACCTCTATAACCAATATACCCATAC
	H13-Mcts2	mH13DMR Fw	CTACACGACGCTCTTCCGATCTAGTATTAGAATATTGGGGGATTTT	Tm: 57C	chr2:152686786-152686933	Maternal
		mH13DMR Rv	TGCTGAACCGCTCTTCCGATCTNNNNNNNNAATTAAAAAATAAACAACCACTTC
	Gnas	mGnasDMR Fw	CTACACGACGCTCTTCCGATCTATTTTGGATTAAAGTTTAAAGTGTT	Tm: 54C	chr2:174295708-174295902	Maternal
		mGnasDMR Rv	TGCTGAACCGCTCTTCCGATCTNNNNNNNNACAATTATACACCATACAAATAAATATATT
	Peg3	mPeg3DMR Fw	CTACACGACGCTCTTCCGATCTTTTTGTAGAGGATTTTGATAAGGAG	Tm: 60C	Chr7:6730141-6730468	Maternal
		mPeg3DMR Rv	TGCTGAACCGCTCTTCCGATCTNNNNNNNNCAACCTTATCAATTACCCTTAAAAA
	PWS/AS	mSnrpnDMR Fw	CTACACGACGCTCTTCCGATCTAATTTGTGTGATGTTTGTAATTATTTGG	Tm: 60C	Chr7:60005043-60005284	Maternal
		mSnrpnDMR Rv	TGCTGAACCGCTCTTCCGATCTNNNNNNNNATAAAATACACTTTCACTACTAAAATCC
	Kcnq1-Kcnq1ot1	mKvDMR Fw	CTACACGACGCTCTTCCGATCTTAAGGTGAGTGGTTTAGGAT	Tm: 60C	Chr7:143295094-143295470	Paternal
		mKvDMR Rv	TGCTGAACCGCTCTTCCGATCTNNNNNNNNAATCCCCCACACCTAAATTC
	Commd1-Zrsr1	mCommd1DMR Fw	CTACACGACGCTCTTCCGATCTTAGGAGTATTTTTATTGTAGGGGG	Tm: 60C	chr11:22971952-22972131	Maternal
		mCommd1DMR Rv	TGCTGAACCGCTCTTCCGATCTNNNNNNNNCTAAAACAATAATTATCTACCTTACC
	Dlk1-Dio3	mIG-DMR Fw	CTACACGACGCTCTTCCGATCTGTGGTTTGTTATGGGTAAGTTT	Tm: 60C	Chr12:109528253-109528471	Paternal
		mIG-DMR Rv	TGCTGAACCGCTCTTCCGATCTNNNNNNNNCCCTTCCCTCACTCCAAAAATTAA
	Mest/Peg1	mPeg1 DMR Fw	CTACACGACGCTCTTCCGATCTTTTTTGTTATTATGGGTTAAGGG	Tm: 54C	Chr6:30737609-30737809	Maternal
		mPeg1 DMR Rv	TGCTGAACCGCTCTTCCGATCTNNNNNNNNCCTCTTTCCTTATAAATCTCTAA
	Plagl1/Zac1	mPlagl1 Fw	CTACACGACGCTCTTCCGATCTTTGTAGTTAGAGATGTAGTAAAAG	Tm: 54C	Chr10:13091188-13091317	Maternal
		mPlagl1 Rv	TGCTGAACCGCTCTTCCGATCTNNNNNNNNTTCCCCAAAAAAACACAAAT
	Impact	mImpact Fw	CTACACGACGCTCTTCCGATCTGTGGATGAGGTGTATAATTT	Tm: 56C	Chr18:12972868-12973155	Maternal
		mImpact Rv	TGCTGAACCGCTCTTCCGATCTNNNNNNNNACAAAACAAAACTAAACCTAC
	Ddc1	mDdc1 Fw	CTACACGACGCTCTTCCGATCTGTT AAA GTA AAT GAA AAG AAG T	Tm: 54C	Chr11:12,036,302-12,036,645	Maternal
		mDdc1 Rv	TGCTGAACCGCTCTTCCGATCTNNNNNNNNRATACCAAACACTCCCAAAT

### Sheet: LEGEND
Table S2	List of the IMPLICON primers
