## Supplementary material for "Stability of Genomic Imprinting and X-Chromosome Inactivation in the Aging Brain": Table S3

### Sheet:  Male Samples
						AVERAGE			RAW DATA
Ref	Area	Sample	Cross			mC/C	hmC/C		mC/C			hmC/C
			Mother	Father
YOUNG
MOUSE 16	CB YOUNG	1636 cb	BL6	Cast		0.0374083	0.0034908		0.0370229	0.0362162	0.0389857	0.00365832	0.00343197	0.00338211
MOUSE 17	CB YOUNG	1640 cb	BL6	Cast		0.0417651	0.00370582		0.0419605	0.0417021	0.0416326	0.00375632	0.00349242	0.00386873
MOUSE 19	CB YOUNG	23973 cb	Cast	BL6		0.039953	0.00398193		0.0402273	0.0396712	0.0399606	0.00396931	0.00397702	0.00399946
MOUSE 18	CB YOUNG	1618 cb	Cast	BL6		0.0407038	0.00338331		0.0394895	0.0411342	0.0414876	0.00338297	0.00345644	0.00331053
MOUSE 17	HCP YOUNG	1640 hcp	BL6	Cast		0.0418849	0.00684276		0.0415729	0.0423117	0.04177	0.00668123	0.00677021	0.00707683
MOUSE 19	HCP YOUNG	23973 hcp	Cast	BL6		0.0415384	0.00629891		0.0414797	0.0409814	0.042154	0.00595946	0.00610775	0.00682953
MOUSE 18	HCP YOUNG	1618 hcp	Cast	BL6		0.0415483	0.00723097		0.0407812	0.0417817	0.0420819	0.00721733	0.00695129	0.0075243
MOUSE 16	LUNG YOUNG	1636 lung	BL6	Cast		0.0346089	0.00203069		0.0348707	0.0340177	0.0349383	0.00206102	0.00198322	0.00204784
MOUSE 17	LUNG YOUNG	1640 lung	BL6	Cast		0.0440228	0.00187009		0.0450176	0.0432051	0.0438456	0.0018564	0.00186294	0.00189094
MOUSE 19	LUNG YOUNG	23973 lung	Cast	BL6		0.044577	0.00238227		0.0436856	0.042247	0.0477985	0.00191561	0.00274468	0.00248652
MOUSE 18	LUNG YOUNG	1618 lung	Cast	BL6		0.0387993	0.00211223		0.0386412	0.0394292	0.0383274	0.00207043	0.00211771	0.00214855
OLD
MOUSE 22	CB OLD	950 cb	Cast	BL6		0.0398833	0.00449006		0.0372695	0.0402671	0.0421134	0.00430421	0.00466504	0.00450091
MOUSE 23	CB OLD	1246 cb	Cast	BL6		0.039464	0.00584748		0.0400934	0.0392329	0.0390658	0.00593805	0.00587126	0.00573313
MOUSE 22	HCP OLD	950 hcp	Cast	BL6		0.0376092	0.0084388		0.036578	0.0370163	0.0392334	0.0085176	0.00866787	0.00813093
MOUSE 20	HCP OLD	1011 hcp	BL6	Cast		0.0348312	0.00700991		0.0358077	0.0327465	0.0359396	0.00692335	0.0070631	0.00704327
MOUSE 21	HCP OLD	1165 hcp	BL6	Cast		0.0376561	0.00805641		0.0361918	0.0378825	0.0388939	0.00794345	0.0077573	0.00846848
MOUSE 23	HCP OLD	1246 hcp	Cast	BL6		0.0410456	0.00735038		0.0388698	0.0421245	0.0421425	0.00700628	0.00779137	0.00725349
MOUSE 22	LUNG OLD	950 lung	Cast	BL6		0.0370655	0.00215158		0.0375384	0.0370794	0.0365786	0.00219428	0.00203611	0.00222436
MOUSE 20	LUNG OLD	1011 lung	BL6	Cast		0.0329628	0.00159881		0.0317111	0.0335714	0.0336058	0.00159064	0.00160066	0.00160514
MOUSE 21	LUNG OLD	1165 lung	BL6	Cast		0.0385474	0.00224067		0.0364133	0.0398274	0.0394014	0.0022064	0.00230983	0.00220579
MOUSE 23	LUNG OLD	1246 lung	Cast	BL6		0.0352588	0.00457954		0.0338032	0.035115	0.0368581	0.00431239	0.00470435	0.00472187
MOUSE 24	LUNG OLD	1244 lung	Cast	BL6		0.0360905	0.00132209		0.0354999	0.0372114	0.0355602	0.00131537	0.00127268	0.00137822

### Sheet: Female Samples
						AVERAGE			RAW DATA
Ref	Area	Sample	Cross			mC/C	hmC/C		mC/C			hmC/C
			Mother	Father
YOUNG
MOUSE 10	CB YOUNG	23971 cb	Cast	BL6		0.034815	0.0043683		0.0340743	0.0354174	0.0349531	0.00427388	0.00453837	0.00429265
MOUSE 7	CB YOUNG	1678 cb	BL6	Cast		0.0403534	0.00462971		0.0408434	0.0413325	0.0388841	0.00479233	0.00475681	0.00433999
MOUSE 15	CB YOUNG	1643 cb	BL6	Cast		0.04311	0.00452029		0.0404638	0.0450485	0.0438176	0.00418034	0.00475103	0.0046295
MOUSE 15	HCP YOUNG	1643 hcp	BL6	Cast		0.0428442	0.00571672		0.0425009	0.0434199	0.0426118	0.0060009	0.00548599	0.00566326
MOUSE 10	HCP YOUNG	23971 hcp	Cast	BL6		0.0357194	0.00667832		0.0353946	0.03465	0.0371138	0.00676955	0.00635036	0.00691504
MOUSE 9	HCP YOUNG	1681 hcp	BL6	Cast		0.040933	0.00789285		0.0400325	0.0396109	0.0431556	0.00768748	0.00790295	0.0080881
MOUSE 10	LUNG YOUNG	23971 lung	Cast	BL6		0.0333956	0.00221532		0.0325673	0.0337605	0.0338588	0.00214922	0.002185	0.00231175
MOUSE 9	LUNG YOUNG	1681 lung	BL6	Cast		0.0362748	0.00246877		0.0352322	0.0372245	0.0363676	0.00245832	0.0024001	0.0025479
MOUSE 14	LUNG YOUNG	1641 lung	BL6	Cast		0.0397166	0.0020715		0.0386547	0.0393393	0.0411559	0.00196924	0.00223069	0.00201457
MOUSE 5	LUNG YOUNG	1619 lung	Cast	BL6		0.0375846	0.00174655		0.037574	0.0372905	0.0378893	0.00169602	0.00158563	0.001958
MOUSE 8	LUNG YOUNG	1679 lung	BL6	Cast		0.0377168	0.00208886		0.0370293	0.0385523	0.0375687	0.00201159	0.0021935	0.0020615
OLD
MOUSE 3	CB OLD	1084 cb	Cast	BL6		0.0399637	0.0037224		0.0386436	0.04115	0.0400974	0.00359501	0.00362	0.00395218
MOUSE 13	CB OLD	736 cb	BL6	Cast		0.0413406	0.00603917		0.0407593	0.044299	0.0389636	0.00599037	0.00589058	0.00623655
MOUSE 11	HCP OLD	734 hcp	BL6	Cast		0.036048	0.00696698		0.037685	0.0350513	0.0354077	0.00707602	0.00663567	0.00718924
MOUSE 3	HCP OLD	1084 hcp	Cast	BL6		0.040837	0.00896626		0.0426846	0.0399339	0.0398924	0.00889608	0.00888382	0.00911888
MOUSE 4	HCP OLD	1086 hcp	Cast	BL6		0.0401814	0.00828765		0.04112	0.0387093	0.040715	0.00856368	0.00830259	0.00799669
MOUSE 4	LUNG OLD	1086 lung	Cast	BL6		0.0342755	0.00184041		0.0347969	0.0345328	0.0334967	0.00182844	0.00188853	0.00180426
MOUSE 11	LUNG OLD	734 lung	BL6	Cast		0.0373609	0.00191116		0.0372505	0.0375616	0.0372706	0.00172917	0.00214236	0.00186194
MOUSE 12	LUNG OLD	735 lung	BL6	Cast		0.0387421	0.0019827		0.0387801	0.039205	0.0382413	0.00193338	0.00188614	0.00212859
MOUSE 2	LUNG OLD	1000 lung	BL6	Cast		0.034795	0.00203619		0.0356882	0.0336861	0.0350108	0.00223882	0.00202359	0.00184617
MOUSE 3	LUNG OLD	1084lun	Cast	BL6		0.0386491	0.0025391		0.0393572	0.0380327	0.0385575	0.00255663	0.00259502	0.00246565

### Sheet: LEGEND
Table S3	Raw data of LC-MS/MS Measurements of 5mC/C, 5hmC/C ratios for young and old F1 mice (male and female) from reciprocal crosses.
