## Supplementary material for "Stability of Genomic Imprinting and X-Chromosome Inactivation in the Aging Brain": Table S4

### Sheet: old_vs_young_sig_genes_DESeq2_l
ensgid	symbol	baseMean	log2FoldChange	lfcSE	stat	pvalue	padj
ENSMUSG00000065013.1	Gm23508	308.727272727273	-1.00168528857067	0.224180053659945	-4.46821772150217	7.887400611877e-06	0.00290949740373063
ENSMUSG00000052229.5	Gpr17	5735.54545454545	-1.01226634943836	0.235631512250945	-4.2959718747648	1.73929635147454e-05	0.00545651401180349
ENSMUSG00000109744.1	Gm45461	528.363636363636	-1.04259932507961	0.270231260925995	-3.8581743707481	0.00011423713774869	0.0225571308232237
ENSMUSG00000091318.2	Gm5415	394.363636363636	-1.05633343564755	0.288760133946898	-3.65816922581772	0.000254023308340001	0.039611708189755
ENSMUSG00000070867.4	Trabd2b	753.454545454545	-1.05633545818371	0.257678785475064	-4.09942734026871	4.14173670435214e-05	0.0108617045071635
ENSMUSG00000058773.2	H1f5	253.727272727273	-1.06251365153324	0.271267344244364	-3.91685056855242	8.97133191559933e-05	0.0190601056799265
ENSMUSG00000109372.1	Gm19410	5054	-1.09237557145293	0.299828636536914	-3.64333301872064	0.000269130270795441	0.0414411235323916
ENSMUSG00000035021.13	Baz1a	533.909090909091	-1.09763489583465	0.297545068306719	-3.68897021913729	0.000225163570702876	0.0368697109334348
ENSMUSG00000070527.3	magel	114.909090909091	-1.09908248457088	0.263484708835719	-4.17133308960313	3.02822828682837e-05	0.00861453958747922
ENSMUSG00000031963.8	Bmper	1204.90909090909	-1.11041670669676	0.268011843670926	-4.14316282253618	3.4254855945893e-05	0.00966274793606501
ENSMUSG00000024190.7	Dusp1	4905.45454545455	-1.11706153146027	0.273000122220623	-4.09179864966333	4.28040235976973e-05	0.0110526574163654
ENSMUSG00000111997.1	Gm5176	146.090909090909	-1.12618477737815	0.272731441749397	-4.12928106181818	3.63899337384941e-05	0.00993119752629081
ENSMUSG00000103378.1	Gm37176	285.090909090909	-1.13413034867054	0.30583256446424	-3.70833743835395	0.000208624526173113	0.0350155404728953
ENSMUSG00000030092.14	Cntn6	2091.90909090909	-1.14307823562877	0.311922970657683	-3.66461704701841	0.000247708939263863	0.0392221399679687
ENSMUSG00000103358.1	Gm37593	498.454545454545	-1.15779658091483	0.297451588026401	-3.89238661859848	9.92628933331636e-05	0.0204420662785744
ENSMUSG00000112338.1	Gm47693	74.2727272727273	-1.16823120983701	0.293810508705683	-3.97613827695747	7.00434074539522e-05	0.0159946741592807
ENSMUSG00000083050.1	Gm11242	361.545454545455	-1.18997268097247	0.298802332355131	-3.98247453958348	6.82014329419648e-05	0.0159292859410605
ENSMUSG00000005233.16	Spc25	54.4545454545455	-1.19311428120485	0.303093560246388	-3.936455397584	8.26939811746475e-05	0.0180293318944413
ENSMUSG00000064621.1	Gm26922	197.363636363636	-1.19617042215662	0.23226976666459	-5.14991873171317	2.60599351374874e-07	0.000182245813061495
ENSMUSG00000038530.11	Rgs4	27876.4545454545	-1.19969273093523	0.292354905833833	-4.10354916916325	4.06859934322901e-05	0.010753916752245
ENSMUSG00000111209.1	Gm7529	80.9090909090909	-1.20746894824732	0.319550917213788	-3.77864334978418	0.00015768507148809	0.0287672417375664
ENSMUSG00000020808.3	Pimreg	83	-1.20827102173985	0.266908194230335	-4.52691617514425	5.98506668538787e-06	0.00233612463366395
ENSMUSG00000102600.1	Gm37266	175.090909090909	-1.21406732285216	0.315149917504115	-3.85234853452344	0.000116990342628704	0.022832161752095
ENSMUSG00000032254.10	Kif23	131.454545454545	-1.21995589817523	0.225237590649393	-5.41630681920331	6.08426600790663e-08	5.10591603383525e-05
ENSMUSG00000115529.1	9630013A20Rik	434.727272727273	-1.22616127477177	0.248450649133312	-4.93523071502962	8.0056067231676e-07	0.000463331390488431
ENSMUSG00000101122.1	Gm17971	99.0909090909091	-1.22814545540734	0.337744048430768	-3.63632005097815	0.000276560683433073	0.0416304440425174
ENSMUSG00000040533.7	Matn1	95.3636363636364	-1.22986725143488	0.262480998135709	-4.68554775458073	2.7921218453564e-06	0.00132008374795667
ENSMUSG00000099132.1	Gm27604	172.636363636364	-1.2370681879379	0.287568098301729	-4.3018269246261	1.69395608283584e-05	0.00541549693225082
ENSMUSG00000056313.5	Tcim	120.272727272727	-1.24020326821772	0.310188603064882	-3.99822319699575	6.38197573435412e-05	0.0154122418309927
ENSMUSG00000064679.1	Gm25357	55.1818181818182	-1.25612567731647	0.305306283045629	-4.11431322272769	3.88333842259866e-05	0.0105125729169187
ENSMUSG00000042834.15	Nrep	7458.81818181818	-1.26792149032799	0.309764550212563	-4.09317815566027	4.25500538254701e-05	0.0110526574163654
ENSMUSG00000105648.1	Gm43505	40.2727272727273	-1.28310843951286	0.33350316669067	-3.84736508575035	0.000119394986165917	0.0230336258368822
ENSMUSG00000085565.1	Gm15721	122.090909090909	-1.28633879300016	0.345770682615785	-3.72020780729267	0.000199058921853216	0.033918831922684
ENSMUSG00000009376.15	Met	1218.54545454545	-1.29223000513341	0.358426085585865	-3.60529006425744	0.000311804465731632	0.0455071839377366
ENSMUSG00000104773.1	Mir7657	236.272727272727	-1.30054290731921	0.348532868707899	-3.7314785034211	0.000190359256216857	0.0329380387251931
ENSMUSG00000024056.10	Ndc80	44.7272727272727	-1.30633076911586	0.352493461276417	-3.70597163529074	0.000210581867416935	0.0351682195296102
ENSMUSG00000039539.13	Sgcz	937.363636363636	-1.31280054371588	0.33336398992474	-3.93803945054848	8.21500902000892e-05	0.0180293318944413
ENSMUSG00000047330.8	Kcne4	116.545454545455	-1.31293899663969	0.265792767019127	-4.93970927562978	7.82391333986873e-07	0.000460759864899497
ENSMUSG00000081890.1	Gm11243	27.1818181818182	-1.31550137737951	0.363601370826934	-3.61797694653263	0.000296914836043627	0.0439632445799261
ENSMUSG00000106194.1	Gm43569	66	-1.31663328222961	0.353244883080512	-3.72725365686194	0.00019357761260038	0.0333231451270234
ENSMUSG00000091898.8	Tnnc1	342.363636363636	-1.32090600186524	0.366707045575823	-3.60207423828217	0.000315688175432347	0.0456768132453147
ENSMUSG00000105717.1	Gm43465	45.4545454545455	-1.33735762688058	0.363797221002138	-3.67610731933746	0.000236819929016391	0.0376756937309109
ENSMUSG00000098132.1	Rassf10	189.454545454545	-1.34044790762007	0.238619800866512	-5.61750492939998	1.93734648949776e-08	1.9280600308579e-05
ENSMUSG00000046591.10	Ticrr	41	-1.35194020189274	0.35083671444601	-3.85347412692405	0.000116453574317913	0.022832161752095
ENSMUSG00000020649.11	Rrm2	166	-1.35370640799749	0.287181076542925	-4.7137730114162	2.43171540552466e-06	0.0011661117533236
ENSMUSG00000040569.13	Slc26a7	121	-1.36121670131504	0.337273433922485	-4.03594402762206	5.43831812572725e-05	0.0134230487385597
ENSMUSG00000039735.16	Fnbp1l	11145.9090909091	-1.3629014780391	0.303094078359524	-4.49662852344629	6.90394539196611e-06	0.00263354135133544
ENSMUSG00000028464.16	Tpm2	758.272727272727	-1.36304046530257	0.363807083985266	-3.74660232112954	0.000179245908742567	0.0317073972153327
ENSMUSG00000046295.13	Ankle1	33.4545454545455	-1.36405306698779	0.37271846488641	-3.65974105254887	0.000252470248131871	0.039611708189755
ENSMUSG00000026725.17	Tnn	46.8181818181818	-1.37851108689444	0.370246585324458	-3.72322430924354	0.000196694623129739	0.0336869648429544
ENSMUSG00000022422.13	Dscc1	36.4545454545455	-1.38497979130079	0.358275584237494	-3.86568287718628	0.000110778804221784	0.0220251866471486
ENSMUSG00000048327.6	Ckap2l	68.0909090909091	-1.397396959793	0.30277684168819	-4.61527028289729	3.9258406197877e-06	0.00173398181480307
ENSMUSG00000081936.1	Gm11244	50.3636363636364	-1.3993590751294	0.356999618044528	-3.91977751347303	8.86307513928729e-05	0.0189500449857067
ENSMUSG00000102681.1	Gm37221	111.454545454545	-1.40147877834859	0.365890295736532	-3.83032508563101	0.00012797407613125	0.0245476216432788
ENSMUSG00000028068.14	Iqgap3	90.8181818181818	-1.42186910498372	0.311181730562894	-4.56925637122627	4.89457763083392e-06	0.00202840965323251
ENSMUSG00000084090.1	Gm11245	75.2727272727273	-1.43569650420051	0.329039431605102	-4.36329620798631	1.28117286812766e-05	0.00443365060178446
ENSMUSG00000021250.13	Fos	4097.36363636364	-1.44327079478202	0.372278838473766	-3.8768542437142	0.000105815704613543	0.0212695902542958
ENSMUSG00000021835.15	Bmp4	232.818181818182	-1.45180802737844	0.261317968548414	-5.55571450154397	2.76478456352489e-08	2.57800800634455e-05
ENSMUSG00000041498.13	Kif14	48.8181818181818	-1.45768144111138	0.316911747291529	-4.59964470730223	4.23212123794149e-06	0.00181014783207103
ENSMUSG00000007877.2	Tcap	105	-1.47068485873222	0.380469787846687	-3.86544452597863	0.000110887051458774	0.0220251866471486
ENSMUSG00000048922.18	Cdca2	61.2727272727273	-1.50471695777872	0.293490052068983	-5.12697771924835	2.94430345280402e-07	0.000201702812864745
ENSMUSG00000046179.17	E2f8	35.3636363636364	-1.51115319957494	0.347361183468498	-4.35038015614081	1.35901715398348e-05	0.00460802907322399
ENSMUSG00000085382.1	Gm13861	36.1818181818182	-1.51189869878677	0.304050966766572	-4.97251732124073	6.60890641710017e-07	0.000410829204831886
ENSMUSG00000001228.14	Uhrf1	211.090909090909	-1.51216627927664	0.277871102953841	-5.44197026319731	5.26944734337059e-08	4.53550790826318e-05
ENSMUSG00000103895.1	Gm37942	111.909090909091	-1.53454393774647	0.371253993942061	-4.13340721658595	3.57424625282267e-05	0.00983445067334028
ENSMUSG00000107427.1	Gm43948	121.909090909091	-1.53810291032257	0.345900195318501	-4.44666678752901	8.72129581934453e-06	0.00318213541373649
ENSMUSG00000033581.17	Igf2bp2	84.4545454545455	-1.55733080271597	0.357351349536146	-4.35798215044505	1.31267086521645e-05	0.00449629955138629
ENSMUSG00000027699.19	Ect2	84.4545454545455	-1.5573310021008	0.291975920520361	-5.33376519312045	9.6196901328888e-08	7.50962228792584e-05
ENSMUSG00000113076.1	Gm47088	677.636363636364	-1.56618587456784	0.340825752169149	-4.59526859282204	4.32192192928691e-06	0.00181347844152879
ENSMUSG00000097834.2	Gm26911	163.363636363636	-1.56921239994439	0.368957908568293	-4.25309327568983	2.10837702461553e-05	0.0064339999965722
ENSMUSG00000114169.1	Gm47075	578.545454545455	-1.5816038865206	0.338179019573413	-4.67682438879761	2.91351556490602e-06	0.00135834570114952
ENSMUSG00000091825.1	Gm5778	113.454545454545	-1.60751353039547	0.409455889728029	-3.92597486255045	8.63791767966012e-05	0.0185870269660789
ENSMUSG00000026605.14	Cenpf	329.818181818182	-1.66738880232679	0.275167312546904	-6.05954532496506	1.36506859394717e-09	1.90927594006745e-06
ENSMUSG00000107720.1	Gm43946	105.363636363636	-1.67399533000991	0.38559586815232	-4.34132071495288	1.41628817263328e-05	0.00470712488900534
ENSMUSG00000024791.10	Cdca5	16.2727272727273	-1.67725863928383	0.458606138470247	-3.65729653091559	0.000254889447360196	0.039611708189755
ENSMUSG00000001403.13	Ube2c	57.8181818181818	-1.71157973423018	0.352656198173179	-4.85339473145932	1.21365777957833e-06	0.000636563505388832
ENSMUSG00000106364.1	Gm42994	139.727272727273	-1.74519214817753	0.356655627197991	-4.89321355136988	9.92026618003706e-07	0.000545907369068007
ENSMUSG00000115422.1	4930452G13Rik	68.6363636363636	-1.77306450107892	0.310838680609961	-5.70413082953389	1.16938237477966e-08	1.27624181568453e-05
ENSMUSG00000108076.1	9530086O07Rik	250.727272727273	-1.78518021839955	0.378127599003536	-4.72110531763342	2.34566435122858e-06	0.00114308399734458
ENSMUSG00000028678.13	Kif2c	38	-1.79371986730185	0.35324991714211	-5.07776443888096	3.81901766841719e-07	0.000256393570186856
ENSMUSG00000090226.1	Gm16110	27.7272727272727	-1.79683621236116	0.459157701221479	-3.9133313185886	9.10314973937494e-05	0.0190984081532086
ENSMUSG00000029661.16	Col1a2	2214	-1.80562384152394	0.341408875358425	-5.28874312253401	1.23159709009586e-07	9.39596616371316e-05
ENSMUSG00000027379.13	Bub1	32.2727272727273	-1.81440899732704	0.410410956493061	-4.42095652813721	9.82649432587481e-06	0.00347216591085227
ENSMUSG00000020330.16	Hmmr	31.9090909090909	-1.82062289926875	0.39544284183856	-4.6040102554493	4.14432041246624e-06	0.0018067084104632
ENSMUSG00000001506.10	Col1a1	1984.45454545455	-1.82824738277498	0.369097286391788	-4.95329402350128	7.29675912024733e-07	0.000437388589550826
ENSMUSG00000085456.2	Gm15398	170.090909090909	-1.83134354114902	0.404243098672582	-4.53030255102098	5.88992783271603e-06	0.00232603644104249
ENSMUSG00000107448.1	Gm43947	166.545454545455	-1.83442021788402	0.375206415938033	-4.88909608141398	1.01300047098252e-06	0.000548458061450663
ENSMUSG00000037725.8	Ckap2	59.0909090909091	-1.8652257919044	0.327072385333143	-5.70279202875705	1.17860749184403e-08	1.27624181568453e-05
ENSMUSG00000033952.14	Aspm	233.636363636364	-1.87047635526792	0.261792895530024	-7.14487057214048	9.00807253976161e-13	2.25117274785538e-09
ENSMUSG00000051378.10	Kif18b	45.0909090909091	-1.87161461101428	0.34621941265775	-5.40586270609971	6.44971884879637e-08	5.28058932479016e-05
ENSMUSG00000087467.1	Gm13601	29.1818181818182	-1.88774449848403	0.504683474488057	-3.74045237046632	0.000183689353848396	0.0321150220311612
ENSMUSG00000102584.1	Gm37438	26.8181818181818	-1.92790742461728	0.484681247618142	-3.97768107202734	6.95906252848463e-05	0.0159946741592807
ENSMUSG00000020897.12	Aurkb	34.4545454545455	-1.93027296178053	0.370311737207119	-5.21256219513484	1.86250093938923e-07	0.000133022194751953
ENSMUSG00000061991.2	H2ac10	37.6363636363636	-2.00928226430436	0.471148648723274	-4.26464613609556	2.00219265789159e-05	0.00616601863670686
ENSMUSG00000027326.13	Knl1	74.5454545454545	-2.02953502567813	0.31795105227832	-6.38316813589775	1.7346127029295e-10	3.06460416904935e-07
ENSMUSG00000041431.16	Ccnb1	50.9090909090909	-2.04656227658897	0.36654047604271	-5.58345506254678	2.35786722798984e-08	2.26139677454752e-05
ENSMUSG00000105109.1	Gm44297	35.7272727272727	-2.07214877257713	0.478944644465035	-4.32648907660644	1.51504829457791e-05	0.0049859942306266
ENSMUSG00000028175.15	Depdc1a	14.5454545454545	-2.10261430672148	0.462340645264961	-4.54776002987257	5.4219908046766e-06	0.0021667308015641
ENSMUSG00000022034.10	Esco2	30.2727272727273	-2.10619879656414	0.383981547681173	-5.4851562771265	4.13104053606278e-08	3.64923075564619e-05
ENSMUSG00000105211.1	Gm47302	23.6363636363636	-2.15419922451657	0.579880154897422	-3.71490420274451	0.000203280691211054	0.0344632638513772
ENSMUSG00000026043.18	Col3a1	681	-2.22688984410345	0.501264664070232	-4.44254303908292	8.89018430398237e-06	0.00320887856683957
ENSMUSG00000027022.14	Xirp2	202	-2.23590204968174	0.621417725039727	-3.59806609883682	0.000320592152283038	0.0461872848405023
ENSMUSG00000029005.4	Draxin	151	-2.24048742729098	0.329552437997332	-6.79857639927131	1.05657978485782e-11	2.2167043886317e-08
ENSMUSG00000028640.11	Tfap2c	22.4545454545455	-2.24175671514226	0.498065653302396	-4.50092613348946	6.76580170553e-06	0.00261051070863484
ENSMUSG00000032446.14	Eomes	69	-2.3442259465629	0.394063455507328	-5.94885395689606	2.70026429740141e-09	3.62569887740682e-06
ENSMUSG00000022033.9	Pbk	53.6363636363636	-2.34776733063963	0.396876932678517	-5.91560541146743	3.30657059335855e-09	4.26903698760999e-06
ENSMUSG00000098318.7	Lockd	22.0909090909091	-2.35686108976918	0.440681972562757	-5.34821307997468	8.88268528148186e-08	7.09938046497102e-05
ENSMUSG00000100832.1	Gm29260	26.9090909090909	-2.5002643199912	0.476428160188417	-5.24793563630327	1.53813012483175e-07	0.000112243373979027
ENSMUSG00000068480.6	Gm7551	22.1818181818182	-2.5715403670274	0.597422738479351	-4.30438984222941	1.67446583313785e-05	0.00540466048911262
ENSMUSG00000101006.1	Gm28299	108.545454545455	-2.63770108190307	0.696425678027602	-3.78748395575174	0.000152180508418375	0.0280681060801539
ENSMUSG00000110692.1	Gm33460	11.6363636363636	-2.65025252959938	0.601603919097418	-4.40531127785127	1.0563208195585e-05	0.00369360179905624
ENSMUSG00000051980.13	Casr	122.454545454545	-2.71182949569503	0.755178523556026	-3.5909780417555	0.000329439393555238	0.0468585659443315
ENSMUSG00000107730.1	Gm44238	12.4545454545455	-2.76081098058356	0.579439628424303	-4.76462230947366	1.89207720281355e-06	0.000947958918567841
ENSMUSG00000020914.17	Top2a	322	-2.80653385754697	0.345897882796385	-8.11376419785447	4.90753280430023e-16	2.74560101957917e-12
ENSMUSG00000020713.6	Gh	33.3636363636364	-6.24076853561339	1.64533464800244	-3.79300864002964	0.000148832975853479	0.0278663012432736
ENSMUSG00000110874.1	D030045P18Rik	71	1.00690061672116	0.25963992250098	3.87806546474901	0.000105290387779962	0.0212695902542958
ENSMUSG00000112276.1	5033421B08Rik	198.727272727273	1.0077490396298	0.273575309305649	3.68362569775586	0.000229939815283486	0.0371087486511349
ENSMUSG00000046805.10	Mpeg1	1741.63636363636	1.02100370584917	0.259375017230125	3.93639956828728	8.2713212337463e-05	0.0180293318944413
ENSMUSG00000051599.4	Pcdhb2	1273.18181818182	1.05116086298507	0.250540259649464	4.19557664886182	2.72178220000957e-05	0.0079447639034714
ENSMUSG00000075510.3	Fam187a	57.3636363636364	1.05514165599014	0.256913075333656	4.10699865944859	4.00833554916857e-05	0.0107134806286324
ENSMUSG00000018927.3	Ccl6	113.545454545455	1.08129150944	0.28639194195724	3.77556540889493	0.000159645123967085	0.0289673920071735
ENSMUSG00000069516.8	Lyz2	811.636363636364	1.10932252417655	0.262552186880603	4.22515057808687	2.38781061542887e-05	0.00709327670254128
ENSMUSG00000069515.6	Lyz1	115.727272727273	1.13896344830294	0.289244384968245	3.93772016845888	8.22594441968203e-05	0.0180293318944413
ENSMUSG00000006542.13	Prkag3	37.6363636363636	1.2007502358116	0.316589297696943	3.79276951099284	0.000148976422547774	0.0278663012432736
ENSMUSG00000015451.16	C4a	1115.63636363636	1.20975109127706	0.192278254350656	6.29166878679296	3.14071061433042e-10	4.7921533591747e-07
ENSMUSG00000045555.3	Mettl24	676.818181818182	1.22368072947877	0.30266242361049	4.04305468409777	5.27593095448211e-05	0.0131187000207448
ENSMUSG00000048752.7	Prss50	77.6363636363636	1.23021588479866	0.264310501876742	4.6544343719356	3.24871288967001e-06	0.00149387389425264
ENSMUSG00000063354.7	Slc39a4	268.636363636364	1.23238442990361	0.336777112512753	3.65934733720049	0.000252858424708858	0.039611708189755
ENSMUSG00000049436.5	Upk1b	204.818181818182	1.23431378081724	0.315321883977799	3.91445644446342	9.06080911011018e-05	0.0190984081532086
ENSMUSG00000041730.14	Prrxl1	29.0909090909091	1.23606744956075	0.316627097007296	3.90385870711586	9.46710634125435e-05	0.0196167793619275
ENSMUSG00000026285.7	Pdcd1	45	1.23688223029338	0.314713982498753	3.93017882609739	8.48827075667275e-05	0.0183828563070962
ENSMUSG00000117254.1	Gm34567	1783.09090909091	1.24849536866605	0.348295012770045	3.58459157579252	0.000337606096274051	0.0473611736392821
ENSMUSG00000028874.14	Fgr	50.7272727272727	1.26303449973269	0.277700463775739	4.5481900986405	5.41092487923527e-06	0.0021667308015641
ENSMUSG00000044678.11	Ly6k	61.0909090909091	1.27270623603709	0.269597701805705	4.72076070201189	2.34964239206316e-06	0.00114308399734458
ENSMUSG00000054046.7	Klk13	42.2727272727273	1.27701874261069	0.3198488168254	3.9925698499857	6.53610707640248e-05	0.0156717173100485
ENSMUSG00000009214.9	Mymk	41	1.28227074974647	0.359111743218635	3.57067340169324	0.000356064643466273	0.0494305350229006
ENSMUSG00000091709.1	Gm17189	32.8181818181818	1.34169144090904	0.331256152120103	4.05031403136803	5.11489451932011e-05	0.012859770244418
ENSMUSG00000100009.6	Gm7967	81.6363636363636	1.34577494041756	0.275021547722038	4.89334363639652	9.91370841647376e-07	0.000545907369068007
ENSMUSG00000051663.4	Pcdhb1	74.6363636363636	1.35631600259752	0.315460702100372	4.29947690335761	1.71201715790913e-05	0.00542160301478242
ENSMUSG00000029826.14	Zc3hav1	1018.09090909091	1.36394708220177	0.259608469760505	5.253862031004	1.48942472248178e-07	0.000111104464631708
ENSMUSG00000116058.1	Gm8843	22.6363636363636	1.36864466907748	0.363611652526315	3.76402862660852	0.00016719773098988	0.0300395006344634
ENSMUSG00000007107.6	Atp1a4	139.090909090909	1.39669973522884	0.378940038994194	3.6858067015986	0.000227979343927328	0.0370788929083612
ENSMUSG00000114479.1	Gm49375	39.9090909090909	1.41874564529732	0.342693727932685	4.13998135844494	3.47334045702368e-05	0.00971609103844757
ENSMUSG00000029816.10	Gpnmb	698.272727272727	1.4883798120594	0.298148150813043	4.99208131259785	5.97320965969271e-07	0.000385593657416471
ENSMUSG00000075437.4	Gm11681	132.272727272727	1.49251646497471	0.392307623529427	3.80445440123535	0.000142117087511778	0.0269524655005388
ENSMUSG00000020600.13	Slc7a15	159	1.49604804511935	0.254994521644602	5.86698112363552	4.43801177573198e-09	5.13707514785418e-06
ENSMUSG00000060550.16	H2-Q7	79.6363636363636	1.49957111766128	0.308886331606835	4.8547668323829	1.20528476534996e-06	0.000636563505388832
ENSMUSG00000037708.16	Spag6	559	1.54479899956625	0.228467895476278	6.76155832024397	1.36515342589124e-11	2.69561589413631e-08
ENSMUSG00000028635.7	Edn2	30.3636363636364	1.68005231088504	0.379117859678204	4.4314776209991	9.35895276661437e-06	0.00334214177095437
ENSMUSG00000092353.1	Gm20539	67	1.75804027705618	0.299561428305525	5.86871376265153	4.39188896916729e-09	5.13707514785418e-06
ENSMUSG00000030577.14	Cd22	13.7272727272727	1.78498703382347	0.484747104019825	3.68230571987175	0.00023113399750101	0.0371229953498273
ENSMUSG00000027547.17	Sall4	45.2727272727273	1.79441590668196	0.3731539548004	4.80878169344821	1.51852929645696e-06	0.000772333203385868
ENSMUSG00000025279.7	Dnase1l3	26.6363636363636	1.802400060668	0.358399005463077	5.02903198165734	4.92962172894706e-07	0.000324465769014304
ENSMUSG00000048067.8	Olfr1349	24.1818181818182	1.86249644494838	0.506635746859135	3.67620416935606	0.000236730085721498	0.0376756937309109
ENSMUSG00000086189.1	Gm15462	10.9090909090909	1.91284787058468	0.518021973994465	3.69259986373689	0.000221973131843361	0.0366812465288857
ENSMUSG00000045502.6	Hcar2	19.3636363636364	1.96790632584619	0.40754785411186	4.82865093262411	1.37461125351632e-06	0.000709891547046703
ENSMUSG00000087206.1	Gm16175	7.63636363636364	2.03747437910888	0.559698213084585	3.64030888696256	0.000272311166105043	0.0415295985378092
ENSMUSG00000004552.16	Ctse	16.7272727272727	2.06535362531087	0.461020803444883	4.47995754178107	7.4657888687136e-06	0.00278457334161087
ENSMUSG00000106281.1	Gm44346	19.7272727272727	2.07895115489689	0.5800950175565	3.58381143084789	0.000338616589413361	0.0473611736392821
ENSMUSG00000049653.5	Spatc1	24.3636363636364	2.08775043341696	0.419591143573917	4.97567802702959	6.50196451687325e-07	0.000410829204831886
ENSMUSG00000004707.14	Ly9	17.9090909090909	2.1908844687749	0.476458030976749	4.59827377509734	4.26005954282685e-06	0.00181014783207103
ENSMUSG00000026822.14	Lcn2	30.5454545454545	2.21520580211684	0.449754872527063	4.92536254175555	8.42040868424245e-07	0.000479078438496018
ENSMUSG00000113271.1	Gm40653	48.6363636363636	2.2295596938824	0.353024435505497	6.31559594646723	2.69122353946078e-10	4.30185675107711e-07
ENSMUSG00000000982.5	Ccl3	7.72727272727273	2.26303390869086	0.604073247794585	3.74629056484952	0.000179468704448082	0.0317073972153327
ENSMUSG00000053175.17	Bcl3	62	2.29497730580676	0.405863995368152	5.65454766128005	1.56257235281949e-08	1.63913839810765e-05
ENSMUSG00000044303.6	Cdkn2a	32.2727272727273	2.31438125191184	0.335432253461582	6.89969801063545	5.21132027398336e-12	1.16622399304716e-08
ENSMUSG00000101596.1	Gm28182	51.6363636363636	2.32087845623035	0.377185891948903	6.15314227220555	7.59626023669422e-10	1.10865766793631e-06
ENSMUSG00000104674.1	Gm42756	145.909090909091	2.38404983528687	0.248800518359802	9.58217390785006	9.5023433714465e-22	1.59487331146358e-17
ENSMUSG00000113636.1	Gm8616	34.4545454545455	2.40521437322736	0.336903378394012	7.13918152050834	9.38882819053126e-13	2.25117274785538e-09
ENSMUSG00000073418.4	C4b	11108.3636363636	2.41593779968156	0.247627391899356	9.75634311354164	1.73291412106751e-22	5.81704612159941e-18
ENSMUSG00000074060.10	Fbxw15	43.7272727272727	2.50371214151042	0.323831684456131	7.73152307722869	1.06267407434116e-14	3.96353814749823e-11
ENSMUSG00000096107.2	Gm16505	163.363636363636	2.53073021048571	0.32690035043423	7.74159528163272	9.81770796653228e-15	3.96353814749823e-11
ENSMUSG00000085803.1	Gm12056	51.2727272727273	2.58496243816512	0.360909639939176	7.16235354256749	7.93035756167939e-13	2.21838535525378e-09
ENSMUSG00000093662.2	Gm20649	335.909090909091	2.62134487828551	0.352521663268804	7.43598238468166	1.03793669781939e-13	3.48414590724014e-10
ENSMUSG00000043013.10	Onecut1	553.272727272727	2.66022551504346	0.306236688631191	8.68682824038515	3.72698977680722e-18	3.12768982069662e-14
ENSMUSG00000112968.1	Gm48530	39.2727272727273	2.6833661349593	0.33048615866399	8.11945088958328	4.68297633582724e-16	2.74560101957917e-12
ENSMUSG00000092624.2	Gm3654	11.7272727272727	2.70929002619031	0.583203111876225	4.64553424187715	3.39197503428595e-06	0.00153867321555285
ENSMUSG00000079293.11	Clec7a	30.0909090909091	2.75360438512168	0.379808227237412	7.2499861447194	4.16814267625811e-13	1.27196557596938e-09
ENSMUSG00000091304.2	Speer6-ps1	13.6363636363636	2.80360238288251	0.499205828761138	5.61612509581491	1.95287300551623e-08	1.9280600308579e-05
ENSMUSG00000104572.5	Fbxw23	16.8181818181818	2.81192726198655	0.507168459468718	5.54436540657945	2.95022163480966e-08	2.6765686442511e-05
ENSMUSG00000113342.1	AA414992	49.7272727272727	2.87276463064427	0.435761291826497	6.59251907989132	4.32425589232465e-11	8.06425676630854e-08
ENSMUSG00000030789.9	Itgax	85.2727272727273	2.88603621292728	0.318955828875975	9.04838837119829	1.4509390324244e-19	1.62350404801408e-15
ENSMUSG00000066477.13	Gm16551	305.636363636364	3.03636190299065	0.387035187919142	7.8451830680186	4.32322349358792e-15	2.07317094618227e-11
ENSMUSG00000087593.1	Gm16174	7.27272727272727	3.07038803513558	0.706785852908369	4.34415604458007	1.3981211141979e-05	0.0046932129561395
ENSMUSG00000105948.1	Gm43089	13.0909090909091	3.16425561708837	0.537319556734059	5.88896416933227	3.88623684621256e-09	4.83159994272827e-06
ENSMUSG00000113920.1	Gm18783	7.72727272727273	3.34103559310123	0.672617604517313	4.96721401679464	6.79216163117696e-07	0.000414544148427906
ENSMUSG00000098758.1	7630403G23Rik	5.45454545454545	4.07038560926794	0.906394038751465	4.49074622652505	7.09740738658291e-06	0.00267691877699792
ENSMUSG00000091834.2	Gm17177	4.36363636363636	4.16991981667204	1.02251846947989	4.07808752715546	4.5407673179182e-05	0.0115473088884756
ENSMUSG00000106361.1	Gm35066	4.54545454545455	4.23265516653228	1.0574114104534	4.00284612468612	6.2585009585686e-05	0.015223576824437
ENSMUSG00000074366.9	Obox5	7.63636363636364	6.51307548561986	1.02352304548964	6.36338919218385	1.97349781526277e-10	3.31231873313703e-07

### Sheet: LEGEND
Table S4	Differential gene expression analysis by DESeq2 showing significantly upregulated and downreglated genes between old vs young mice (l2fc1; padj 0.05).
