## Supplementary material for "Stability of Genomic Imprinting and X-Chromosome Inactivation in the Aging Brain": Table S8

### Sheet: merged_ASE_final_annotated_1005
ensgid	gene_name	chr	start	end	strand	symbol	type	perez_known
ENSMUSG00000027520.16	Zdbf2	chr1	63273265	63314576	+	Zdbf2	paternal	known
ENSMUSG00000019188.16	H13	chr2	152669461	152708670	+	H13	maternal	known
ENSMUSG00000067786.16	Nnat	chr2	157560078	157562238	+	Nnat	paternal	known
ENSMUSG00000088552.1	Mir1957a	chr4	119129779	119129844	+	Mir1957a	maternal	known
ENSMUSG00000004631.15	Sgce	chr6	4674350	4747176	-	Sgce	paternal	known
ENSMUSG00000092035.8	Peg10	chr6	4747306	4760514	+	Peg10	paternal	known
ENSMUSG00000051855.15	Mest	chr6	30723547	30748462	+	Mest	paternal	known
ENSMUSG00000055430.4	Nap1l5	chr6	58905233	58906673	-	Nap1l5	paternal	known
ENSMUSG00000002265.17	Peg3	chr7	6703892	6730421	-	Peg3	paternal	known
ENSMUSG00000051527.11	Usp29	chr7	6730578	6963769	+	Usp29	paternal	known
ENSMUSG00000108043.2	Zim3	chr7	6955685	6977420	-	Zim3	paternal	known
ENSMUSG00000109536.1	9330162G02Rik	chr7	59223847	59254788	-	9330162G02Rik	paternal	novel
ENSMUSG00000109362.1	Gm44562	chr7	59258855	59260201	-	Gm44562	paternal	novel
ENSMUSG00000108943.1	Gm44559	chr7	59262923	59263934	-	Gm44559	paternal	novel
ENSMUSG00000108880.1	Gm44560	chr7	59286052	59289166	-	Gm44560	maternal	novel
ENSMUSG00000100826.6	Snhg14	chr7	59307924	59975759	-	Snhg14	paternal	novel
ENSMUSG00000109157.1	Gm44829	chr7	59318631	59321823	+	Gm44829	paternal	novel
ENSMUSG00000109122.1	A230103L15Rik	chr7	59327318	59331189	-	A230103L15Rik	paternal	novel
ENSMUSG00000077615.1	Gm25499	chr7	59342226	59342294	-	Gm25499	paternal	novel
ENSMUSG00000064377.1	Gm24966	chr7	59344073	59344151	-	Gm24966	paternal	novel
ENSMUSG00000077681.1	Gm22496	chr7	59347337	59347424	-	Gm22496	paternal	novel
ENSMUSG00000094095.1	Gm25648	chr7	59347681	59347759	-	Gm25648	paternal	novel
ENSMUSG00000094609.1	Gm25870	chr7	59619017	59619095	-	Gm25870	paternal	novel
ENSMUSG00000109575.1	Gm44831	chr7	59627688	59630676	-	Gm44831	paternal	novel
ENSMUSG00000077772.1	Gm22373	chr7	59923034	59923122	-	Gm22373	paternal	novel
ENSMUSG00000000948.16	Gm38393	chr7	59974149	60005064	-	Gm38393	paternal	novel
ENSMUSG00000077191.1	Snord64	chr7	59978808	59978874	-	Snord64	paternal	novel
ENSMUSG00000089375.1	Snord107	chr7	59980876	59980945	-	Snord107	paternal	novel
ENSMUSG00000102252.5	Snrpn	chr7	59982495	60140219	-	Snrpn	paternal	known
ENSMUSG00000102627.1	Snurf	chr7	59995449	60005049	-	Snurf	paternal	known
ENSMUSG00000109121.1	Gm44644	chr7	60915550	60922910	-	Gm44644	paternal	novel
ENSMUSG00000068151.7	A230006K03Rik	chr7	61127996	61311713	-	A230006K03Rik	paternal	known
ENSMUSG00000109006.2	B230209E15Rik	chr7	61529871	61615327	-	B230209E15Rik	paternal	novel
ENSMUSG00000059585.4	Ube2nl	chr7	61549246	61549701	-	Ube2nl	paternal	novel
ENSMUSG00000109394.2	A230057D06Rik	chr7	61704519	61928195	-	A230057D06Rik	paternal	known
ENSMUSG00000077107.1	Mir344c	chr7	61837311	61837402	-	Mir344c	paternal	novel
ENSMUSG00000109321.1	A330076H08Rik	chr7	61930137	61982358	-	A330076H08Rik	paternal	known
ENSMUSG00000109178.1	Gm3257	chr7	61938237	61938911	+	Gm3257	paternal	novel
ENSMUSG00000093187.1	Mir344-2	chr7	61940027	61940106	-	Mir344-2	paternal	novel
ENSMUSG00000092850.1	Mir344g	chr7	61982289	61982359	-	Mir344g	paternal	novel
ENSMUSG00000094304.1	Gm24923	chr7	62078718	62078805	-	Gm24923	paternal	novel
ENSMUSG00000045813.7	Gm9801	chr7	62094506	62209479	-	Gm9801	paternal	novel
ENSMUSG00000033585.5	Ndn	chr7	62346569	62350262	+	Ndn	paternal	known
ENSMUSG00000081339.1	Gm16044	chr7	128692689	128693138	+	Gm16044	paternal	novel
ENSMUSG00000048583.16	Igf2	chr7	142650766	142666816	-	Igf2	maternal	known
ENSMUSG00000115302.1	Gm49394	chr7	142650769	142669942	-	Gm49394	maternal	novel
ENSMUSG00000101609.2	Kcnq1ot1	chr7	143203458	143296549	-	Kcnq1ot1	paternal	known
ENSMUSG00000037664.13	Cdkn1c	chr7	143458339	143460996	-	Cdkn1c	maternal	known
ENSMUSG00000032356.12	Rasgrf1	chr9	89909908	90026977	+	Rasgrf1	paternal	known
ENSMUSG00000019817.18	Plagl1	chr10	13060504	13130969	+	Plagl1	paternal	known
ENSMUSG00000020176.17	Grb10	chr11	11930508	12038683	-	Grb10	paternal	known
ENSMUSG00000051355.18	Commd1	chr11	22896136	22982252	-	Commd1	paternal	known
ENSMUSG00000044068.7	Zrsr1	chr11	22972005	22974514	+	Zrsr1	paternal	known
ENSMUSG00000021268.17	Meg3	chr12	109541001	109571721	+	Meg3	maternal	known
ENSMUSG00000098990.1	Gm27596	chr12	109541168	109541250	+	Gm27596	maternal	novel
ENSMUSG00000084535.1	Mir1906-1	chr12	109544541	109544620	+	Mir1906-1	maternal	novel
ENSMUSG00000076451.1	Mir770	chr12	109563692	109563785	+	Mir770	maternal	novel
ENSMUSG00000076316.1	Mir673	chr12	109571990	109572080	+	Mir673	maternal	novel
ENSMUSG00000077025.2	Mir493	chr12	109580233	109580315	+	Mir493	maternal	novel
ENSMUSG00000072900.2	Mir540	chr12	109586080	109586146	+	Mir540	maternal	novel
ENSMUSG00000076313.1	Mir665	chr12	109586314	109586407	+	Mir665	maternal	novel
ENSMUSG00000095147.1	Mir3070a	chr12	109587943	109588031	+	Mir3070a	maternal	novel
ENSMUSG00000094952.1	Mir3070b	chr12	109588592	109588680	+	Mir3070b	maternal	novel
ENSMUSG00000085925.3	Rtl1	chr12	109589193	109600330	-	Rtl1	maternal	known
ENSMUSG00000097451.11	Rian	chr12	109603808	109661716	+	Rian	maternal	known
ENSMUSG00000098466.1	Gm27350	chr12	109603882	109603979	+	Gm27350	maternal	novel
ENSMUSG00000070101.1	Mir341	chr12	109611500	109611595	+	Mir341	maternal	novel
ENSMUSG00000080406.1	Mir1188	chr12	109611822	109611941	+	Mir1188	maternal	novel
ENSMUSG00000077879.1	Gm23912	chr12	109618114	109618200	+	Gm23912	maternal	novel
ENSMUSG00000065433.1	Mir370	chr12	109618258	109618336	+	Mir370	maternal	novel
ENSMUSG00000064452.1	Gm24564	chr12	109631074	109631148	+	Gm24564	maternal	novel
ENSMUSG00000089509.1	Gm23474	chr12	109633768	109633842	+	Gm23474	maternal	novel
ENSMUSG00000089517.1	Gm24899	chr12	109641022	109641094	+	Gm24899	maternal	novel
ENSMUSG00000087885.1	Gm23600	chr12	109643748	109643818	+	Gm23600	maternal	novel
ENSMUSG00000084691.1	Gm24895	chr12	109646129	109646202	+	Gm24895	maternal	novel
ENSMUSG00000084549.1	DQ267100	chr12	109649617	109649688	+	DQ267100	maternal	novel
ENSMUSG00000064496.1	DQ267101	chr12	109651424	109651496	+	DQ267101	maternal	novel
ENSMUSG00000065013.1	Gm23508	chr12	109653033	109653104	+	Gm23508	maternal	novel
ENSMUSG00000064621.1	Gm26922	chr12	109654627	109654698	+	Gm26922	maternal	novel
ENSMUSG00000099132.1	Gm27604	chr12	109658407	109658478	+	Gm27604	maternal	novel
ENSMUSG00000102657.1	Gm37899	chr12	109668869	109677585	+	Gm37899	maternal	novel
ENSMUSG00000065757.1	Gm23347	chr12	109673913	109673994	+	Gm23347	maternal	novel
ENSMUSG00000098202.2	B830012L14Rik	chr12	109676277	109714212	+	B830012L14Rik	maternal	known
ENSMUSG00000064720.1	Gm25856	chr12	109682994	109683068	+	Gm25856	maternal	novel
ENSMUSG00000084487.1	Gm23787	chr12	109684962	109685034	+	Gm23787	maternal	novel
ENSMUSG00000064726.1	Gm25854	chr12	109686798	109686869	+	Gm25854	maternal	novel
ENSMUSG00000084604.1	Gm22205	chr12	109688055	109688125	+	Gm22205	maternal	novel
ENSMUSG00000088820.1	Gm25224	chr12	109689477	109689544	+	Gm25224	maternal	novel
ENSMUSG00000076459.1	Mir758	chr12	109712810	109712890	+	Mir758	maternal	novel
ENSMUSG00000065577.1	Mir329	chr12	109713481	109713577	+	Mir329	maternal	novel
ENSMUSG00000076145.1	Mir679	chr12	109715577	109715650	+	Mir679	maternal	novel
ENSMUSG00000080411.1	Mir1193	chr12	109715671	109715791	+	Mir1193	maternal	novel
ENSMUSG00000076272.1	Mir666	chr12	109717085	109717183	+	Mir666	maternal	novel
ENSMUSG00000076006.2	Mir376c	chr12	109722718	109722803	+	Mir376c	maternal	novel
ENSMUSG00000077980.1	Mir654	chr12	109723218	109723301	+	Mir654	maternal	novel
ENSMUSG00000093218.1	Gm25252	chr12	109723756	109723875	-	Gm25252	maternal	novel
ENSMUSG00000105178.1	Mir376a	chr12	109723781	109723848	+	Mir376a	maternal	novel
ENSMUSG00000098807.2	Mir300	chr12	109724313	109724391	+	Mir300	maternal	novel
ENSMUSG00000099224.1	Gm27379	chr12	109728821	109728943	+	Gm27379	maternal	novel
ENSMUSG00000097391.8	Mirg	chr12	109729764	109749458	+	Mirg	maternal	known
ENSMUSG00000077925.1	Mir453	chr12	109735619	109735700	+	Mir453	maternal	novel
ENSMUSG00000065448.2	Mir154	chr12	109738433	109738498	+	Mir154	maternal	novel
ENSMUSG00000065438.2	Mir377	chr12	109740510	109740577	+	Mir377	maternal	novel
ENSMUSG00000105849.1	Mir409	chr12	109743158	109743236	+	Mir409	maternal	novel
ENSMUSG00000093089.1	Gm24321	chr12	109743158	109743237	-	Gm24321	maternal	novel
ENSMUSG00000065570.1	Mir412	chr12	109743289	109743368	+	Mir412	maternal	novel
ENSMUSG00000065561.2	Mir369	chr12	109743418	109743496	+	Mir369	maternal	novel
ENSMUSG00000065497.1	Mir410	chr12	109743715	109743795	+	Mir410	maternal	novel
ENSMUSG00000093351.1	Mir3072	chr12	109747878	109747960	+	Mir3072	maternal	novel
ENSMUSG00000036760.7	Kcnk9	chr15	72501089	72546340	-	Kcnk9	maternal	known
ENSMUSG00000106847.1	Peg13	chr15	72805600	72810324	-	Peg13	paternal	known
ENSMUSG00000036698.11	Ago2	chr15	73095844	73184935	-	Ago2	maternal	known
ENSMUSG00000024423.6	Impact	chr18	12955852	12992950	+	Impact	paternal	known
ENSMUSG00000089129.1	Gm26407	chr18	12961499	12961805	+	Gm26407	maternal	novel
ENSMUSG00000084421.1	Gm25107	chrX	147484293	147484421	-	Gm25107	maternal	novel

### Sheet: old_vs_young_ase_pat_vs_mat 
ensgid	symbol	baseMean	log2FoldChange	lfcSE	stat	pvalue	padj	patvsmat	patvstotal	known	neglog10p
ENSMUSG00000109006.2	B230209E15Rik	1610.95454545455	-4.67996792942315	0.277739312643458	-16.8502178711407	1.04528884658745e-63	1.70936085082445e-59	0.0390111968480054	0.811142344373667	known	58.7671662468292
ENSMUSG00000059585.4	Ube2nl	31.3181818181818	-4.02251003192393	0.579064581393038	-6.94656548022173	3.74286247722542e-12	3.06035150450336e-08	0.0615323954604489	0.737959740197274	novel	7.51422868864948
ENSMUSG00000109321.1	A330076H08Rik	873.5	-1.9220525170284	0.318536640605961	-6.03400762113906	1.59942516181768e-09	8.71846655706818e-06	0.263878823509761	0.971872701293552	known	5.05955989400857

### Sheet: LEGEND
Table S8	List of imprinted genes identified based on allele-specific expression in both young and old mice (merged_ASE_final_annotated_1005) or only in young mice (old_vs_young_ase_pat_vs_mat) using DESeq2 log2FoldChange > 0.25 and padj < 0.05
